# AI Analysis of a Copy Number Variant Database Identifies a Genetic Factor for a Murine Model of the Metabolic Syndrome

**DOI:** 10.64898/2026.08.05.743102

**Authors:** Wenlong Ren, ZhuanFen Cheng, Gary Peltz

## Abstract

Copy number variants (CNVs) are a major source of genetic diversity and could contain some of the missing heritability for mouse models of human disease. However, mouse CNVs have not been comprehensively characterized because they are difficult to resolve in repeat-rich, segmentally duplicated or reference sequence-absent regions of the genome. Here we analyzed long range sequence (LRS) data for 40 inbred mouse strains and characterized CNVs using pangenome graph-based (and other) methods and a C57BL/6J telomere to telomere (T2T) genome reference sequence. We resolved 1,594 high-confidence CNVs that often overlap tandem repeats (60.3%), segmental duplications (44.8%) or pericentromeric regions (11.5%); and 131 CNVs were T2T sequence-specific. CNVs affected 384 protein-coding genes, which spanned a range of important functional classes. The 40-strain pangenome map expanded the genome sequence from 2.29 to 3.32 Gb, with the wild-derived strains accounting for the largest sequence increments. Two different AIs were sequentially used to analyze this database and identify a 29-kb deletion CNV within the *Nlrp1b* locus of KK mice that contributed to the metabolic syndrome they develop. Human *NLRP1* alleles also were associated with metabolic syndrome features in human populations. Hence, AI analyses of this comprehensive T2T pangenome-based resource could uncover some of the missing heritability for mouse models of human diseases and biomedical traits.
