## Supplemental Data File 2 for "AI Analysis of a Copy Number Variant Database Identifies a Genetic Factor for a Murine Model of the Metabolic Syndrome"

### Sheet: DEL_T1a_T2T_Specific
ID_T2T	Chr_T2T	Start_T2T	End_T2T	Length_T2T	Strain
chr1-11431897-DEL-11799	1	11431897	11443695	11799	SPRET
chr1-145123209-DEL-12617	1	145123209	145135825	12617	SPRET,CAST
chr1-201786248-DEL-11623	1	201786248	201797870	11623	SPRET
chr1-70106289-DEL-10271	1	70106289	70116559	10271	CAST,CE,ILNJ2,MAMy,MOLF,SPRET
chr1-96914714-DEL-13100	1	96914714	96927813	13100	AJ,C3H,CE,ILNJ2,RH2,SWR,TH,AKR,CBA,FVB,MRL,NOD,PJ,PL,SMJ
chr10-112883088-DEL-13813	10	112883088	112896900	13813	AKR,BTBR,BUB,C58J,CAST,FVB,LP,NZB,PL,RF,WSB,SPRET
chr10-21674759-DEL-20014	10	21674759	21694772	20014	CAST,DBA1J,DBA2J,MOLF,SPRET,WSB
chr10-21676964-DEL-13796	10	21676964	21690759	13796	129S1,CAST,DBA1J,DBA2J,FVB,ILNJ2,KK,LP,MOLF,TH,WSB
chr11-57235105-DEL-11676	11	57235105	57246780	11676	AKR,CAST,MOLF,NOD,PJ,RF,SEA,SPRET
chr13-11220942-DEL-13429	13	11220942	11234370	13429	ILNJ2
chr13-48428154-DEL-12768	13	48428154	48440921	12768	CAST,SPRET
chr14-21828594-DEL-16612	14	21828594	21845205	16612	129S1,C57L,CAST,FVB,KK,MAMy,NOD,NOR,NZB,NZW,PL,SJL,SMJ,SWR,MOLF,NZO,SPRET,WSB
chr15-17575752-DEL-21952	15	17575752	17597703	21952	AKR,CAST,MOLF,RF,SPRET,WSB
chr15-17583088-DEL-14754	15	17583088	17597841	14754	AKR,CAST,MOLF,RF,SPRET,WSB
chr15-77301800-DEL-14367	15	77301800	77316166	14367	CAST,MOLF,SPRET,AJ,AKR,BALB,C3H,CBA,CE,NZB,RF,SEA,WSB
chr15-85066976-DEL-10816	15	85066976	85077791	10816	AJ,B10D2,B10J,BALB,C3H,CAST,CBA,CE,DBA1J,DBA2J,ILNJ2,MOLF,NZB,NZO,SEA,SPRET
chr16-66349792-DEL-13736	16	66349792	66363527	13736	CAST,CBA,MOLF,SMJ,SPRET
chr17-34601960-DEL-97174	17	34601960	34699133	97174	SPRET
chr18-53452523-DEL-30272	18	53452523	53482794	30272	CAST,MOLF,SPRET,WSB,129S1,AJ,AKR,BUB,C57L,CE,MRL,NZB,NZO,NZW,PL,RF,SJL,SWR
chr18-84584519-DEL-44911	18	84584519	84629429	44911	MOLF,SPRET
chr18-85668595-DEL-17852	18	85668595	85686446	17852	CAST,MOLF,SPRET
chr18-87461204-DEL-14263	18	87461204	87475466	14263	CAST,CE,MOLF,NOD,SPRET
chr19-45539720-DEL-14754	19	45539720	45554473	14754	129S1,BUB,C3H,CBA,DBA1J,DBA2J,FVB,MOLF,MRL,NZO,PJ,RF,SJL,WSB,ILNJ2
chr19-45632017-DEL-16112	19	45632017	45648128	16112	SPRET
chr2-15326343-DEL-15229	2	15326343	15341571	15229	129S1,C57L,CAST,MAMy,SPRET,FVB
chr2-35229175-DEL-24204	2	35229175	35253378	24204	CAST,SPRET
chr2-92116417-DEL-12219	2	92116417	92128635	12219	BUB,CAST,FVB,MOLF,NOD,NOR,PL,RF,SJL,SPRET,SWR,TH,WSB
chr3-113219143-DEL-15442	3	113219143	113234584	15442	CAST,SPRET
chr3-17186044-DEL-15171	3	17186044	17201214	15171	CAST,MOLF
chr3-20372587-DEL-20206	3	20372587	20392792	20206	C58J,CAST,DBA1J,FVB,MAMy,MOLF,MRL,NOD,NOR,PL,SJL,SPRET,SWR
chr3-60792669-DEL-10565	3	60792669	60803233	10565	MOLF,NZW,SPRET
chr3-76076327-DEL-29745	3	76076327	76106071	29745	BUB,C3H,CBA,MRL,NZB,NZO
chr3-93984399-DEL-26882	3	93984399	94011280	26882	AJ,C3H,CAST,CBA,CE,MAMy,MOLF,SPRET,TH,WSB
chr4-33130653-DEL-13793	4	33130653	33144445	13793	CAST,SPRET
chr5-82064587-DEL-11101	5	82064587	82075687	11101	CAST,RF,SMJ,SPRET,SWR,WSB
chr6-33775071-DEL-23229	6	33775071	33798299	23229	CAST,MOLF,SPRET
chr6-38026491-DEL-12244	6	38026491	38038734	12244	C3H,CAST,DBA2J,MOLF,SPRET
chr7-102944964-DEL-10643	7	102944964	102955606	10643	CAST,MOLF,SPRET
chr7-55144208-DEL-81447	7	55144208	55225654	81447	AJ,CE,DBA1J,DBA2J,ILNJ2,MOLF,NZB,NZO,NZW,PJ,SJL,SMJ,WSB
chr7-60509187-DEL-10573	7	60509187	60519759	10573	WSB
chr8-22138094-DEL-13559	8	22138094	22151652	13559	FVB,MRL,SEA,TH,CAST,MOLF,NOD,NOR,NZB,NZW,WSB
chr9-137771818-DEL-25755	9	137771818	137797572	25755	CAST,CE,MAMy,MOLF,SPRET,TH,C3H,LP
chr9-140052982-DEL-14060	9	140052982	140067041	14060	CAST,SJL,FVB,NOD,NOR,SWR
chr9-90941305-DEL-16233	9	90941305	90957537	16233	129S1,BTBR,C57L,CE,MAMy,MRL,NZW,RF,TH,CAST,MOLF,SPRET,WSB

### Sheet: DEL_T1b_T2T_Specific
ID_T2T	Chr_T2T	Start_T2T	End_T2T	Length_T2T	Strain
chr1-10252552-DEL-10766	1	10252552	10263317	10766	CAST,B10D2
chr1-182632419-DEL-15236	1	182632419	182647654	15236	BALB,LP,MAMy,RF,SWR,TH,129S1,BUB,C57L,CAST,NZB,NZO,NZW,SMJ,SPRET,WSB
chr1-94516614-DEL-11436	1	94516614	94528049	11436	RF,MOLF
chr1-94553743-DEL-16557	1	94553743	94570299	16557	RF,MOLF
chr10-9396535-DEL-10394	10	9396535	9406928	10394	SPRET
chr12-63972091-DEL-14038	12	63972091	63986128	14038	CAST,MOLF,SPRET
chr14-115340950-DEL-11699	14	115340950	115352648	11699	SPRET
chr14-128229071-DEL-26083	14	128229071	128255153	26083	C58J,LP,MOLF,RF,SPRET
chr14-54022743-DEL-12982	14	54022743	54035724	12982	FVB,ILNJ2,MAMy,NOD,NOR,SJL,SMJ,SPRET,SWR
chr15-17575752-DEL-15338	15	17575752	17591089	15338	AKR,BTBR,LP,MOLF,RF,TH
chr15-77305258-DEL-10909	15	77305258	77316166	10909	AJ,AKR,BALB,C3H,CBA,CE,NZB,RF,SEA,SWR,WSB
chr18-53454886-DEL-34052	18	53454886	53488937	34052	CAST,KK,MOLF,SMJ,SPRET
chr19-12710903-DEL-33389	19	12710903	12744291	33389	BUB,CAST,CBA,DBA1J,DBA2J,FVB,MAMy,MOLF,SPRET,WSB
chr2-31776643-DEL-16280	2	31776643	31792922	16280	CAST,CE,FVB,SJL,SPRET,WSB
chr2-91557733-DEL-10287	2	91557733	91568019	10287	SPRET
chr3-110245239-DEL-11764	3	110245239	110257002	11764	MOLF,SPRET
chr3-166404615-DEL-16080	3	166404615	166420694	16080	129S1,BTBR,C57L,CAST,CBA,CE,DBA1J,KK,MRL,SMJ,SPRET,WSB
chr3-76068021-DEL-29694	3	76068021	76097714	29694	MOLF,SPRET
chr3-76084037-DEL-22035	3	76084037	76106071	22035	BUB,C3H,CBA,MRL,NZB,NZO
chr4-159547879-DEL-16136	4	159547879	159564014	16136	MOLF,129S1,AKR,BUB,CBA,DBA1J,MAMy,MRL,NOD,NZB,NZO,SJL
chr4-160238508-DEL-11938	4	160238508	160250445	11938	129S1,WSB,AKR,BUB,C58J,CAST,CBA,DBA1J,MAMy,NOD,NZB,NZW,PJ,SEA,SJL,SPRET
chr4-73766544-DEL-10759	4	73766544	73777302	10759	CAST,MOLF,ILNJ2,NOD
chr7-71921066-DEL-12918	7	71921066	71933983	12918	CE,KK,MOLF,SPRET
chr8-22690512-DEL-13252	8	22690512	22703763	13252	AKR,BUB,CAST,ILNJ2,MRL,NOD,NOR,NZB,NZW,RF,RH2,MOLF

### Sheet: DEL_T2_T2T_Specific
ID_T2T	Chr_T2T	Start_T2T	End_T2T	Length_T2T	Strain
chr1-35232502-DEL-12735	1	35232502	35245236	12735	SPRET
chr1-94468488-DEL-47268	1	94468488	94515755	47268	BUB
chr1-94541262-DEL-76329	1	94541262	94617590	76329	BUB
chr1-96155560-DEL-12638	1	96155560	96168197	12638	AKR,CBA,MRL,NOD,PJ,PL,SMJ
chr1-96905307-DEL-26187	1	96905307	96931493	26187	CBA,NOD,PL,SMJ
chr10-106853530-DEL-15414	10	106853530	106868943	15414	PJ
chr10-112875169-DEL-23387	10	112875169	112898555	23387	BUB,CAST,FVB,SPRET,WSB
chr11-99634131-DEL-29765	11	99634131	99663895	29765	SPRET
chr11-99640172-DEL-22668	11	99640172	99662839	22668	PJ,PL
chr12-4778287-DEL-115273	12	4778287	4893559	115273	C57L,SWR
chr14-44963815-DEL-57062	14	44963815	45020876	57062	KK
chr14-54026927-DEL-11237	14	54026927	54038163	11237	FVB,ILNJ2,MAMy,NOD,NOR,SJL,SMJ,SWR
chr17-34668964-DEL-15688	17	34668964	34684651	15688	WSB
chr17-50151360-DEL-24513	17	50151360	50175872	24513	AKR,BTBR,C3H,CBA,CE,MRL,SPRET
chr18-53454890-DEL-37161	18	53454890	53492050	37161	CAST,MOLF,SMJ,SPRET
chr18-84583790-DEL-13124	18	84583790	84596913	13124	CAST
chr18-84613238-DEL-16192	18	84613238	84629429	16192	CAST
chr19-12711011-DEL-30624	19	12711011	12741634	30624	CBA,DBA1J,DBA2J,FVB,WSB
chr19-40811385-DEL-24373	19	40811385	40835757	24373	FVB,MAMy,SWR
chr2-187836890-DEL-59546	2	187836890	187896435	59546	WSB
chr2-95266874-DEL-40670	2	95266874	95307543	40670	KK,NZO,SJL,SWR
chr3-120661480-DEL-50674	3	120661480	120712153	50674	SPRET
chr3-20372605-DEL-23759	3	20372605	20396363	23759	SPRET
chr3-76073695-DEL-15149	3	76073695	76088843	15149	AJ,AKR,BALB,C58J,CAST,CE,DBA1J,DBA2J,ILNJ2,KK,LP,NOD,NOR,NZW,PL,RF,SJL,WSB
chr4-130631575-DEL-136256	4	130631575	130767830	136256	CAST,SPRET
chr4-130631794-DEL-33380	4	130631794	130665173	33380	MOLF
chr4-158140073-DEL-25994	4	158140073	158166066	25994	SPRET
chr5-151819823-DEL-88696	5	151819823	151908518	88696	WSB
chr5-151940780-DEL-72236	5	151940780	152013015	72236	CAST
chr5-30346602-DEL-32236	5	30346602	30378837	32236	NOD,NOR
chr6-131332857-DEL-15482	6	131332857	131348338	15482	TH
chr6-33784612-DEL-12682	6	33784612	33797293	12682	WSB
chr7-104065-DEL-37874	7	104065	141938	37874	LP
chr7-117113119-DEL-11390	7	117113119	117124508	11390	SPRET
chr7-117417-DEL-10773	7	117417	128189	10773	BUB,FVB,MRL
chr7-26930721-DEL-22668	7	26930721	26953388	22668	PL
chr7-450307-DEL-25095	7	450307	475401	25095	LP
chr7-68047-DEL-83209	7	68047	151255	83209	C57L
chr8-21710302-DEL-38329	8	21710302	21748630	38329	SEA
chr8-21712262-DEL-12353	8	21712262	21724614	12353	PJ
chr8-21725223-DEL-12655	8	21725223	21737877	12655	NZO
chr8-22695843-DEL-12085	8	22695843	22707927	12085	129S1,AJ,BALB,BTBR,C3H,C57L,CBA,DBA1J,DBA2J,FVB,KK,MOLF,PJ,PL,SJL,SWR,TH
chr8-22847263-DEL-13527	8	22847263	22860789	13527	NZB
chr8-22921259-DEL-24901	8	22921259	22946159	24901	NZB
chr8-23517375-DEL-11099	8	23517375	23528473	11099	AJ,BALB,BTBR,C3H,CAST,CBA,DBA1J,DBA2J,FVB,KK,PL,RH2,SJL,SWR,TH
chr8-23548149-DEL-22892	8	23548149	23571040	22892	CAST
chr8-23650916-DEL-11502	8	23650916	23662417	11502	CAST,CBA,FVB,MOLF,TH
chr8-23889995-DEL-11264	8	23889995	23901258	11264	NZB
chr8-23969455-DEL-12634	8	23969455	23982088	12634	NZW
chr8-24059658-DEL-21594	8	24059658	24081251	21594	C57L
chr8-24192920-DEL-17528	8	24192920	24210447	17528	CAST
chr8-75460564-DEL-142902	8	75460564	75603465	142902	AJ
chr8-75552563-DEL-29400	8	75552563	75581962	29400	SPRET
chr9-137058253-DEL-22499	9	137058253	137080751	22499	AJ,AKR,BALB,BUB,C3H,C58J,CBA,DBA1J,DBA2J,FVB,MAMy,PJ,PL,RF,RH2,SEA,SMJ,TH,WSB
chr9-137058477-DEL-19827	9	137058477	137078303	19827	AKR,BUB,C58J,CBA,DBA1J,DBA2J,PL,RF,RH2,SMJ,TH,WSB
chr9-137771772-DEL-22869	9	137771772	137794640	22869	AKR,B10D2,C58J,FVB,KK,NZB,PJ,SMJ,SWR
chr9-140247937-DEL-16182	9	140247937	140264118	16182	WSB
chr9-140265380-DEL-10662	9	140265380	140276041	10662	WSB
chr9-140280521-DEL-14241	9	140280521	140294761	14241	SMJ
chr9-140285907-DEL-17190	9	140285907	140303096	17190	B6J
chr9-18636593-DEL-18050	9	18636593	18654642	18050	BALB

### Sheet: DUP_T1a_T2T_Specific
ID_T2T	Chr_T2T	Start_T2T	End_T2T	Length_T2T	Strain
chr10-106850781-DUP-22772	10	106850781	106873552	22772	AKR,PL

### Sheet: DUP_T2_T2T_Specific
ID_T2T	Chr_T2T	Start_T2T	End_T2T	Length_T2T	Strain
chr5-19531645-DUP-78159	5	19531645	19609803	78159	CAST
